# Autophagy collaborates with apoptosis pathways to control myelination specificity and function

**DOI:** 10.1101/2022.12.31.522394

**Authors:** Tingxin Zhang, Han-Gyu Bae, Aksheev Bhambri, Yihe Zhang, Daniela Barbosa, Jumin Xue, Sabeen Wazir, Sara B. Mulinyawe, Jun Hee Kim, Lu O. Sun

**Affiliations:** Department of Molecular Biology, University of Texas Southwestern Medical Center, Dallas, TX 75390, USA; Graduate Program in Genetics, Development, and Disease; Graduate Program in Neuroscience; Peter O’Donnell Jr. Brain Institute, University of Texas Southwestern Medical Center, Dallas, TX 75390, USA; Hamon Center for Regenerative Science and Medicine, University of Texas Southwestern Medical Center, Dallas, TX 75390, USA; Department of Cellular and Integrative Physiology, University of Texas Health Science Center, San Antonio, TX 78229, USA; Department of Neurology and Neurological Sciences, Stanford University School of Medicine, Stanford, CA 94305, USA

**Keywords:** Oligodendrocyte, myelination, central nervous system, autophagy, apoptosis, compound action potentials, conduction velocity

## Abstract

Oligodendrocytes are the sole myelin producing cells in the central nervous system. Oligodendrocyte numbers are tightly controlled across diverse brain regions to match local axon type and number, but the underlying mechanisms and functional significance remain unclear. Here, we show that autophagy, an evolutionarily conserved cellular process that promotes cell survival under canonical settings, elicits premyelinating oligodendrocyte apoptosis during development and regulates critical aspects of nerve pulse propagation. Autophagy flux is increased in premyelinating oligodendrocytes, and its genetic blockage causes ectopic oligodendrocyte survival throughout the entire brain. Autophagy acts in the TFEB-Bax/Bak pathway and elevates *PUMA* mRNA levels to trigger premyelinating oligodendrocyte apoptosis cell-autonomously. Autophagy continuously functions in the myelinating oligodendrocytes to limit myelin sheath numbers and fine-tune nerve pulse propagation. Our results provide *in vivo* evidence showing that autophagy promotes apoptosis in mammalian cells under physiological conditions and reveal key intrinsic mechanisms governing oligodendrocyte number.

**HIGHLIGHTS:**

- Autophagy flux increases in the premyelinating and myelinating oligodendrocytes
- Autophagy promotes premyelinating oligodendrocyte (pre-OL) apoptosis to control myelination location and timing
- Autophagy acts in the TFEB-PUMA-Bax/Bak pathway and elevates *PUMA* mRNA levels to determine pre-OL fate
- Autophagy continuously functions in the myelinating oligodendrocytes to limit myelin sheath thickness and finetune nerve pulse propagation
