## Supplementary material for "Autophagy collaborates with apoptosis pathways to control myelination specificity and function": Table S1

### Sheet: Autophagy genes
gene.symbol	Astro Average	N average	OPC average	Pre-OL average	OL average	Micro average	Endo Average
Abl1	10.0098	8.26281	13.502	32.8148	25.9476	38.2451	15.6085
Acbd5	20.1	13.8	14	16	7.1	1.8	12.9
Acer2	0.243759	0.109395	0.354511	0.157381	0.212748	0.768961	15.2462
Adra1a	2.30491	1.46095	2.07495	0.429543	0.129673	0.1	0.1
Adrb2	0.512203	0.307287	2.41465	0.1	0.116517	103.204	8.44506
Ager	1.6047	0.470333	0.326611	0.27684	0.1	0.252645	2.18363
Akt1	29.1167	55.8684	58.234	40.3575	21.5107	109.719	64.5535
Ambra1	11.6597	12.151	7.45836	7.71814	4.52986	8.99439	9.06457
Anxa7	3.60013	10.5386	5.36191	3.193	2.43106	9.28359	38.201
Arfip2	16.1657	17.2492	13.6031	14.1766	11.1764	7.10038	15.0186
Arsa	16.7907	11.5961	7.58339	8.44057	5.95456	12.0419	10.332
Arsb	13.3441	24.3645	279.629	313.96	35.8413	509.662	7.37563
Atg2a	7.49539	6.6611	5.68731	5.33176	3.90313	17.1031	5.33257
Atg2b	5.17753	5.18752	4.42167	5.65292	2.64283	2.0859	3.18739
Atg3	16.8579	13.4905	21.0509	22.8314	18.7721	10.1653	12.2204
Atg4a	2.11414	1.26615	1.18789	1.55998	0.955288	0.511773	2.54775
Atg4b	10.6156	12.9624	13.2095	12.3345	10.3587	13.1461	13.8098
Atg4c	5.09499	7.08982	4.95995	12.6805	17.9598	1.47577	1.9919
Atg4d	5.3211	4.16058	7.26552	5.98129	6.52346	11.2723	5.48495
Atg5	7.27775	5.69585	10.235	8.66436	5.72312	11.0734	18.8683
Atg7	5.89237	5.2302	8.22739	6.87494	6.01808	8.8035	6.00668
Atg9a	17.9626	24.7822	33.0101	30.2838	24.5961	8.73992	14.7712
Atg9b	0.1	1.04807	0.146232	0.1	0.1	0.1	0.179663
Atg10	0.932203	3.18614	2.14374	1.23376	1.46954	1.54517	4.58966
Atg12	22.7973	36.4127	19.8877	13.1119	7.59972	8.0375	30.1728
Atg13	8.7489	14.5354	15.2975	15.1448	9.98911	6.47776	8.35826
Atg14	5.71436	6.32751	5.09108	4.75977	1.81256	3.41588	7.19024
Atg16l1	13.044	10.4665	8.5833	8.41003	5.97651	7.72907	9.66201
Atg16l2	6.0667	3.56442	6.92447	4.52417	1.01892	11.5142	2.26847
Atg101	15.7166	14.3224	13.7583	13.765	9.08747	22.1546	22.0028
Atm	3.78411	1.94728	3.26828	2.3312	0.438548	0.240083	1.34772
Atp6v0a1	31.6308	94.0289	44.9549	24.1252	23.1814	49.0922	16.1219
Atp13a2	14.086	67.4791	26.9584	21.197	16.8865	61.847	11.0304
Atpif1	23.4708	166.498	92.6815	53.8949	71.8216	85.8947	153.567
Bag3	21.0916	10.1402	4.62381	1.47212	5.12311	34.3284	16.2184
Bcl2	14.3878	2.15455	2.38465	0.483569	0.111736	3.37859	10.5632
Bcl2l11	1.05435	2.44614	1.3384	0.763934	0.733472	11.6225	8.33698
Becn1	23.2624	21.1759	24.6545	21.6048	18.359	24.6076	32.4069
Bid	0.461321	4.00249	4.28136	1.90511	0.231711	23.5969	1.50379
Bmf	0.295844	0.68778	0.929875	2.59215	4.42919	15.8053	3.26628
Bnip3	6.65243	19.7345	8.031	20.6026	31.6344	5.52453	11.4749
Bnip3l	12.0779	30.9165	29.3999	25.5837	26.1695	12.7789	79.631
Bok	0.990549	12.8359	13.2672	2.71514	1.25283	1.49898	94.9461
C9orf72	10.4491	17.4558	9.10255	10.7483	7.01037	29.0944	7.19288
Calcoco2	0.1	0.1	0.1	0.1	0.1	0.1	0.1
Capn10	9.32995	11.0865	9.31132	12.9455	9.88544	2.31638	2.55048
Casp1	1.12407	0.631275	0.652774	0.1	0.123731	4.20983	0.103725
Cd84	0.1	0.1	1.11625	0.1	0.112487	9.97873	0.1
Ccdc37	14.6326	0.479684	1.67293	0.276767	0.1	0.143797	0.1
Cdkn2a	0.1	0.1	0.395749	0.1	0.1	0.40924	1.14509
Chmp4b	56.5859	54.9179	57.659	71.4363	83.4597	103.981	53.5955
Cisd2	10.9903	7.91791	13.6708	10.276	6.29792	6.62133	20.1524
Clec16a	6.56668	9.51739	9.6169	8.29698	4.16498	5.50269	4.2571
Cln3	8.57668	3.10324	11.2299	11.5049	6.98656	40.9609	2.92695
Cltc	59.3585	57.405	64.3726	49.9167	19.6606	58.6722	94.8684
Cptp	4.01864	5.47604	6.16269	5.35897	4.87367	2.86054	9.02147
Ctsa	19.8801	11.1696	41.3132	38.0203	51.1138	526.008	36.9133
Ctsd	187.152	84.2818	379.464	180.669	161.249	9717.87	131.586
Cttn	19.4853	37.4097	23.9061	28.1294	11.5683	1.14966	30.0041
Dap	2.45468	1.84455	13.2212	6.5697	3.04611	27.9154	33.0312
Dapk1	8.53704	27.9868	1.49984	0.637018	0.370423	4.12557	9.31828
Dcn	0.204697	1.18907	29.426	0.204667	0.278316	0.452496	0.654455
Ddit3	42.4095	15.5531	11.8419	23.5077	17.1913	52.2285	22.8554
Depdc5	5.78141	4.45721	5.38328	4.76337	3.89338	3.52086	1.69686
Depp1	0.220463	0.267798	0.650123	0.135847	0.211087	1.7696	61.5423
Dhrsx	0.1	0.1	0.1	0.1	0.1	0.1	0.1
Dnm1l	33.4227	39.5835	18.5607	12.2963	3.4922	1.81556	18.825
Dram1	0.358446	0.592925	0.962481	0.197331	0.1	0.747655	0.708773
Dram2	13.395	8.86441	15.5544	23.609	15.1086	8.93208	55.1861
Drd2	0.146457	5.83284	0.194427	0.10634	0.228741	0.1	0.1
Drd3	0.426116	0.324687	0.1	0.1	0.1	0.1	0.1
Ehmt2	24.8261	39.4272	33.1109	29.5475	21.9841	43.0105	17.6349
Ei24	34.3897	41.8206	49.0654	49.0403	52.9311	29.3375	46.5926
Eif2ak4	7.58583	3.93356	4.98328	3.82699	1.325	2.94341	6.76626
Eif4g1	53.3336	51.8193	45.2922	52.1515	27.998	26.8908	47.0957
Eif4g2	86.5678	127.796	135.525	177.273	73.0281	61.3352	147.467
Elapor1	0.115512	35.012	0.274734	0.1	0.1	0.160052	0.1
Emc6	16.7681	22.8701	25.4948	26.4894	26.0091	30.8176	26.5969
Epg5	3.37447	2.36387	2.99095	2.94015	1.57178	0.898676	1.46203
Epm2a	1.68566	6.79852	3.47607	2.81617	2.48267	2.13872	2.18494
Ercc4	3.18956	2.07833	4.04032	2.71537	1.27456	1.43644	2.7969
Eva1a	17.5579	0.744231	4.33629	0.177511	0.607226	33.7197	14.8766
Fbxl2	0.316451	6.83952	2.31331	1.44325	1.56856	0.438009	2.58854
Fbxo7	7.70962	3.31408	22.2553	24.9333	6.04517	11.3909	9.86239
Fbxw7	11.3577	10.2002	4.85157	2.96608	4.00342	3.92629	4.68029
Fbxw7as1	0.396937	0.416689	0.1	0.1	0.1	0.1	0.11724
Fez1	104.523	59.4528	132.151	177.676	471.218	3.30186	3.27225
Fez2	9.40267	5.42457	17.2935	14.1251	18.1907	77.5815	18.8219
Fis1	29.7962	51.899	69.7079	117.049	167.93	84.3432	94.0253
Flcn	21.2606	15.9359	18.6314	26.2347	11.8057	99.5323	12.8288
Fnbp1l	11.5224	54.4764	14.0797	2.78462	0.237631	1.64152	24.0503
Foxk1	5.02665	5.8521	4.53822	4.68121	2.23019	5.9973	4.37612
Foxk2	15.1817	20.6229	18.7983	16.4919	10.962	11.4108	13.9011
Foxo1	16.3599	2.95573	2.69329	1.7242	1.76982	3.01835	14.9247
Foxo3	6.52569	21.6097	6.59831	4.79918	1.82615	6.93348	7.99591
Fundc1	9.84565	15.6861	26.3322	18.4326	9.96848	9.90527	12.7367
Fundc2	5.24355	12.4551	13.5121	7.03243	3.82156	5.75515	19.3642
Fyco1	3.96579	1.0624	2.17737	2.4078	2.54635	0.68609	6.22129
Gabarap	69.154	110.93	137.843	204.399	240.287	360.716	204.294
Gabarapl1	55.6436	178.942	119.484	75.4411	72.1709	59.3063	216.99
Gabarapl2	7.86061	23.9551	17.86	24.3011	40.476	17.1923	31.6552
Gata4	0.1	0.1	0.1	0.1	0.1	0.1	0.1
Gba	22.2469	11.3075	22.0624	38.5936	28.9832	85.8669	30.0888
Gfap	126.904	5.88167	6.35398	4.25725	18.4244	6.95014	3.55669
Gnai3	35.139	25.2455	26.873	26.2547	10.9381	9.41728	42.8096
Golga2	12.3698	12.8968	12.328	14.0217	10.8134	9.39488	7.98668
Gopc	7.26663	9.58946	9.83155	7.17432	2.95458	1.41055	4.85789
Gpr137	19.1275	19.0153	23.0047	39.7981	41.8148	34.6938	16.0865
Gpr137b	6.15728	5.2388	12.7839	8.32004	6.74735	45.8936	3.68589
Gpsm1	9.24925	36.4262	10.5201	10.9188	7.7963	12.4487	6.36475
Gramd1a	48.0125	50.3566	48.6	37.3632	15.1148	188.516	40.0762
Gsk3a	14.0104	48.6318	31.9	37.3483	38.747	41.4179	22.067
Gsk3b	22.3831	38.6851	18.2567	15.0651	3.97328	4.19219	13.613
Hap1	2.40154	35.2633	35.1637	10.4758	1.01301	0.758319	0.526963
Hdac6	12.6088	17.8963	16.3615	5.69545	1.96142	5.98448	4.04322
Hdac10	3.78509	4.95872	5.04403	3.67835	2.86485	5.02521	4.4421
Herc1	10.3429	9.54306	7.78017	3.89561	0.889635	1.85932	4.1183
Hif1a	30.7982	26.8698	36.3229	28.0895	7.28438	14.827	41.687
Hk2	4.46089	0.393443	6.06445	1.1699	0.512283	62.3119	0.1
Hmgb1	23.0606	36.6197	53.5756	46.8448	22.9268	14.587	51.3668
Hmgb4	0.1	0.1	0.1	0.1	0.1	0.1	0.1
Hmox1	14.982	2.44328	25.2418	13.7052	6.05315	262.857	47.4858
Hspa8	25.7555	25.991	34.9605	32.6938	26.155	48.3781	74.8506
Hspb8	6.2829	0.851949	1.69679	0.348828	0.877845	0.441418	15.7693
Htr2b	0.240918	0.255772	0.120626	0.158558	0.1	0.1	0.104906
Htra2	10.6613	13.4124	16.4687	8.03299	4.04754	37.408	6.90982
Htt	9.77725	14.238	7.13027	7.60248	2.97901	4.35311	2.62048
Huwe1	23.6695	14.6875	14.4182	13.9618	7.07787	5.34218	10.844
Ifng	0.1	0.1	0.1	0.1	0.1	0.216116	0.1
Ift20	12.6199	23.1851	24.7112	29.4382	27.809	10.0898	32.1918
Ift88	3.98822	3.64921	2.21518	1.78826	0.742472	0.73232	2.44212
Iigp1	0.1	0.161428	0.1	0.1	0.1	0.1	0.894724
Ikbkg	5.34711	3.80272	4.27554	3.99492	2.63803	3.4966	3.74578
Il3	0.1	0.1	0.1	0.1	0.1	0.1	0.1
Il4	0.1	0.183853	0.107319	0.1	0.1	0.1	0.1
Il10	0.1	0.1	0.1	0.1	0.1	0.77262	0.1
Il10ra	0.130997	0.1	7.08056	0.159018	0.366123	177.456	0.138832
Ilrun	11.9135	21.3281	21.7178	34.4043	54.7525	43.5673	26.7811
Irf8	0.211172	0.969588	6.0599	0.241716	0.647455	252.102	1.11611
Irgm1	5.47831	0.495495	3.63584	0.709712	0.1	7.06301	6.37978
Irgm2	0.1	0.1	0.156844	0.1	0.1	1.19033	1.52089
Itgb4	0.1	0.1	0.1	7.47025	27.848	0.102235	0.26037
Kat5	17.1975	19.1384	15.1738	11.6279	8.11998	19.3271	14.3323
Kat8	5.43856	6.32652	7.77852	6.02502	4.5633	7.19394	6.63611
Kdm4a	13.9584	12.8318	12.6095	12.7584	9.15615	13.1157	9.66851
Kdr	2.26387	0.709081	0.761017	0.222625	0.328028	1.22964	268.193
Keap1	6.37853	11.3162	11.7486	11.9241	13.1247	9.55423	9.17194
Klhl22	11.1724	19.4702	14.1749	7.64926	4.84499	8.82068	5.3701
Lamp2	71.4888	17.778	63.5688	75.8562	55.3191	76.5048	86.068
Lamp3	0.984044	0.81578	0.922637	0.685631	0.187911	0.174528	0.555309
Larp1	14.7206	19.0463	10.5632	7.50731	3.49402	11.4014	4.87579
Lep	0.1	0.1	0.1	0.1	0.1	0.1	0.1
Lepr	0.105305	0.180164	0.230236	0.291069	0.275108	0.1	3.0854
Lix1	14.8045	3.54714	4.70654	0.385606	1.15996	0.514843	0.426841
Lix1l	13.9595	10.1121	26.7964	8.58209	1.95698	3.30169	14.3619
Lmx1b	0.1	0.1	0.1	0.1	0.1	0.1	0.1
Lrrk2	6.35414	0.886939	0.997247	0.222755	0.1	0.1	1.40444
Lrsam1	5.05028	6.13648	4.55658	3.8781	3.1132	4.30456	2.44145
Lzts1	1.11101	1.37428	0.412371	0.1	0.60057	0.356115	4.90333
Map1lc3a	63.4689	176.346	67.7048	85.6123	129.883	89.4219	76.8937
Map1lc3b	31.2555	89.7924	96.2057	89.6978	89.5301	81.1358	92.7892
Map2k1	14.9699	23.7789	27.8387	27.6437	32.367	40.0597	20.9448
Map3k7	13.0517	9.94121	13.5396	15.0036	7.54746	4.62529	15.6751
Mapk3	16.5168	84.3425	21.762	141.099	252.884	149.766	107.187
Mapk15	0.627886	0.591023	0.1	0.1	0.1	0.1	0.346786
Mapt	15.3817	153.418	34.4995	69.0802	46.653	2.89534	0.807727
Mcl1	93.777	36.0933	43.1216	32.8206	23.3271	340.956	211.955
Mcoln1	16.7932	23.4148	17.3111	26.9208	25.4444	20.8113	27.2944
Mefv	0.1	0.1	0.1	0.1	0.1	0.216369	0.1
Mfn2	13.4313	29.5978	14.096	12.3552	10.4229	8.82514	11.2771
Mfsd8	8.15441	4.43589	9.7603	8.74334	4.46277	1.39152	2.62932
Mid2	5.03359	5.15655	0.353381	0.23777	0.303246	0.1	2.99752
Mt3	318.749	66.6857	161.03	29.9235	43.7709	31.3334	7.79463
Mtcl1	2.91385	17.0663	6.36294	1.92727	0.694707	0.177053	3.46692
Mtdh	30.7378	18.2177	34.5911	29.779	9.00053	28.0391	24.2976
Mtm1	3.60166	1.38416	3.38214	2.43366	2.20272	0.596531	4.86055
Mtmr3	11.9116	15.4989	16.6034	15.9589	5.11009	17.9699	17.383
Mtmr4	10.9241	12.5763	7.76699	10.8908	5.89425	4.77393	4.38048
Mtmr9	9.66194	21.5103	15.2071	17.9767	14.2949	4.40619	9.07781
Mtor	13.7718	8.28475	8.13067	8.00239	4.6998	3.71198	4.77724
Mul1	6.26941	6.11042	6.32095	5.32394	6.08098	15.3872	5.09759
Nampt	7.29498	7.60056	11.2457	14.401	9.47263	5.54242	263.381
Nbr1	25.4978	22.1343	39.1785	40.3895	21.5782	10.3325	23.371
Nhlrc1	4.85997	4.23806	5.87422	2.79562	2.72059	3.84887	0.212614
Nlrp6	0.1	0.1	0.1	0.1	0.1	0.1	0.1
Nod1	1.54398	2.41292	0.252037	4.85161	6.93919	6.18735	13.2129
Nod2	0.1	0.1	0.195956	0.1	0.1	3.41057	0.481801
Npc1	40.2468	9.93857	67.2805	64.3142	54.2132	45.7003	7.02365
Nprl2	7.69617	10.4717	11.3543	7.94294	6.68127	5.66884	8.49207
Nprl3	9.84986	5.7225	7.86041	6.52103	4.25559	5.33887	6.38591
Nrbf2	5.73065	9.44703	4.69374	5.14077	3.50384	20.313	4.50309
Nsfl1c	11.407	14.5544	15.3038	11.0919	8.53725	10.1792	10.851
Nupr1	2.87795	1.01309	5.69487	0.143297	0.731551	18.1424	1.57663
Optn	4.05905	1.99454	5.5971	2.95499	3.06135	8.96822	2.73079
Pacs2	10.213	23.0145	11.8599	176.82	192.041	19.5876	3.36417
Pafah1b2	20.1825	54.098	22.7108	37.5231	33.4553	9.993	29.8557
Park7	28.0134	66.2118	73.3289	67.4031	59.5797	76.4282	54.2686
Parl	10.7804	8.65041	12.283	20.6039	18.2873	7.64337	11.8288
Phf23	15.8206	17.7035	13.0769	9.69556	8.72042	56.3548	29.0052
Pik3c2a	11.7518	4.62476	4.92781	8.72534	3.26085	0.745783	18.0143
Pik3c2b	0.70426	3.79835	2.53935	3.78828	3.53112	0.347179	0.901714
Pik3c3	5.22943	6.96432	8.06942	9.32929	9.26918	2.43282	8.51193
Pik3r2	18.1145	33.6888	49.8059	37.8372	16.4136	25.8756	2.7822
Pik3r4	7.85362	3.80524	7.61038	4.60035	2.73464	2.7942	4.47923
Pikfyve	5.92675	2.56848	3.33917	3.23519	0.844884	0.598669	2.63636
Pim2	7.65144	12.9392	9.41087	3.33969	1.53453	8.47683	2.63819
Pink1	26.3926	70.6568	45.674	59.933	188.776	57.1353	45.5741
Pip4k2a	12.4463	5.70734	19.6152	23.4005	46.9372	46.9006	5.14679
Pip4k2b	8.38832	31.9162	14.9695	9.90258	6.57973	14.3112	4.71794
Pip4k2c	10.9303	7.17053	12.77	22.0971	14.0869	16.1263	7.36004
Plaa	7.57774	8.66864	5.977	4.30025	1.52148	2.37261	8.66585
Plekhf1	5.03371	0.361772	4.99061	5.53038	3.05895	0.455464	0.594242
Plekhm1	3.14959	3.50051	4.83595	3.81525	2.80895	8.31568	4.68395
Plk2	42.581	27.2242	22.9051	6.68001	1.31542	8.75288	430.308
Plk3	6.91872	18.496	6.11058	19.9324	32.0443	35.8456	27.1738
Pmp22	48.4176	2.8053	53.4507	6.85001	9.41449	421.33	45.5283
Poldip2	21.6194	20.816	32.1535	24.7077	20.4815	22.0899	16.0787
Prkaa1	7.27247	4.84271	4.56032	5.43204	2.97658	2.21971	9.52963
Prkaa2	3.07118	4.9109	2.5042	1.13703	0.319178	0.108883	0.1
Prkd1	12.1768	1.60652	9.86759	1.94185	0.403407	0.1	1.6713
Prkn	1.48455	2.07228	2.79591	1.87616	0.650492	0.565584	0.150769
Psen1	16.6874	15.2916	27.9656	21.3168	18.352	45.8625	18.6165
Ptk2	30.6312	7.89958	16.7526	27.0082	13.7768	0.829286	32.9517
Ptpn22	0.526803	0.305093	0.158664	0.1	0.1	0.492722	0.608696
Pycard	0.331157	0.463077	1.18832	0.44156	0.426664	40.5183	1.25561
Qsox1	20.5541	9.82158	22.6995	11.1464	11.6269	115.931	33.3254
Rab1	41.3637	68.6307	58.1118	42.1035	14.5103	37.9015	84.0822
Rab3gap1	11.0331	9.09826	9.49055	5.66337	3.59875	11.6991	13.0143
Rab3gap2	25.8626	9.99981	16.4449	11.6091	6.34893	6.4434	7.94402
Rab7	13.1578	19.7049	17.9683	24.0875	21.5986	23.9581	25.3685
Rab8a	9.70049	12.2342	21.1701	17.6423	13.4865	37.8863	27.8956
Rab12	20.308	30.1996	31.1241	14.8068	6.03386	15.2434	83.683
Rab23	5.28025	4.75426	7.14299	6.61184	3.396	0.294009	1.56437
Rab24	17.5635	17.0755	16.6026	15.5467	11.5605	19.7174	14.2914
Rab33b	10.639	8.22388	8.88631	9.1871	7.51871	2.26701	6.42872
Rab34	66.4897	13.0674	22.8522	13.6639	12.3968	25.5241	9.15866
Rab39b	2.85553	11.6089	7.60937	11.5636	7.20561	0.111738	0.173332
Ralb	11.5541	5.18437	14.7643	6.17044	3.43726	47.6064	53.4898
Rasip1	1.26782	6.79723	0.844626	0.358116	0.168195	0.641172	140.58
Rb1cc1	6.13686	7.45875	5.85693	3.9428	0.956616	0.540433	7.14041
Retreg1	1.74998	19.2109	9.64472	9.47289	20.6028	31.6448	10.8187
Ripk2	2.54141	5.1933	2.9638	1.47636	0.572601	8.60353	7.07676
Rmc1	9.20572	10.6415	6.29626	8.09464	8.65354	6.1162	8.05055
Rnf5	19.1716	24.6614	36.7551	44.4736	56.2119	19.7898	3.43298
Rnf41	7.59366	12.3508	7.57889	5.73022	4.89002	15.5417	7.13282
Rnf152	0.158451	6.90959	1.64015	0.426079	0.144823	0.1	0.276472
Rnf166	8.04451	7.07698	9.8719	4.83023	2.77063	32.7471	10.4347
Rnf185	10.5886	8.81778	9.94385	10.2471	4.58302	13.9783	25.5649
Rock1	9.7024	5.07609	7.23073	5.70026	2.19531	1.05569	11.626
Rptor	6.22416	6.75731	7.82123	4.86013	3.18887	35.0915	3.45058
Rraga	36.9902	53.3146	46.7805	31.0698	18.2504	16.9377	36.0959
Rragb	9.25377	22.0763	16.1343	14.3455	8.54019	0.263887	0.360601
Rragc	17.2511	21.4543	28.0143	31.8032	15.7278	82.5638	24.5542
Rragd	12.7565	5.59056	9.02678	5.74044	0.681349	0.677199	0.46818
Rubcn	5.80426	12.3355	15.5146	33.4267	22.2665	8.85782	6.05189
Rubcnl	0.145317	0.1	0.416824	0.1	0.1	10.3157	0.1
Rufy4	0.415882	0.1	0.1	0.1	0.1	0.214363	0.1
S100a8	0.157675	0.1	1.71597	0.439112	0.232163	35.6833	3.36618
S100a9	0.1	0.1	3.62715	0.119551	0.303701	49.5951	3.68679
Sbf2	12.2544	10.3953	22.178	12.6909	4.41983	6.20245	15.0007
Scfd1	11.902	7.53286	13.0709	9.88393	5.44078	2.51569	14.9237
Scoc	5.02401	19.6693	7.6478	7.27638	5.22474	9.28775	16.529
Sec22b	17.4099	22.8265	20.6085	17.3589	8.08729	16.056	23.2153
Sesn1	11.9517	34.7033	13.6474	3.98899	1.95329	14.4721	34.2513
Sesn2	4.01797	7.25618	7.19207	5.32689	1.98608	13.307	5.23074
Sesn3	24.2111	8.55523	20.7899	16.2632	6.6511	1.59648	28.3957
Sh3bp4	2.44808	7.22365	90.3383	73.7814	5.13324	0.835691	50.8128
Sh3glb1	21.8983	21.2032	30.3697	53.7772	32.1689	35.6283	90.0436
Sirt1	10.4195	7.00298	5.17814	5.58569	0.816817	1.11624	7.88847
Sirt2	46.3075	42.0406	226.257	2117.13	1719.83	100.154	38.6621
Slc25a46	12.9257	15.0149	10.3163	10.3895	5.26305	1.19291	7.64301
Smcr8	5.9237	4.61674	5.13506	4.19941	1.8199	14.7761	7.5566
Smurf1	9.49132	15.2587	5.77895	35.4656	26.9441	22.8415	14.1365
Snap29	4.3502	5.59198	8.78876	12.9455	11.8388	20.2211	6.48201
Snapin	20.4093	17.3471	21.1598	39.9248	41.0481	13.7495	12.1917
Snca	6.03963	74.5734	32.3362	6.16935	10.3099	5.09205	9.08354
Snx14	23.9143	7.04203	22.3005	15.0634	7.49075	3.4084	6.60652
Soga1	8.36657	19.6936	16.1993	67.1017	20.6975	33.8444	4.28498
Soga3	6.78964	20.7173	10.4757	8.75047	4.93389	0.164694	0.12111
Spata18	0.549187	0.1	0.1	0.1	0.1	0.1	0.1
Sptlc1	20.1687	8.72612	22.9215	30.082	30.1582	10.3681	14.5907
Sptlc2	4.59807	3.34568	6.88552	15.4361	12.3002	9.24893	19.9716
Sqstm1	63.5689	145.725	95.958	81.3507	79.6759	415.712	337.281
Srebf1	83.0522	8.71554	22.2585	11.8189	9.19429	16.5964	10.2675
Srpx	1.87641	0.183212	1.53258	0.23612	0.1	0.1	0.1
Stat3	44.9043	20.0383	27.2671	17.0924	14.6499	50.6264	28.6014
Stbd1	0.598526	2.95954	0.1	0.1	0.1	1.74525	0.20195
Sting1	2.7768	0.287135	4.76824	0.291987	0.578855	136.722	12.7989
Stk11	22.5684	26.3345	26.6901	19.6639	17.2127	29.5584	16.5143
Stub1	27.8599	49.1034	30.0391	20.7492	23.0204	29.3056	26.348
Stx12	25.3016	53.775	44.8292	56.65	37.5531	12.2817	85.6427
Stx17	5.58024	3.33659	5.63749	3.56559	2.56772	1.08248	4.84023
Supt5	19.3076	26.7499	27.2685	32.3701	14.7574	31.9456	23.9452
Svip	8.96826	7.55902	12.7685	20.2154	22.1321	0.542109	0.213217
Synpo2	0.675935	0.1	0.1	0.1	0.1	0.1	0.151529
Syt11	138.596	109.869	160.741	334.609	275.974	3.75198	1.42109
Tbc1d5	3.34459	2.30146	7.69741	11.4414	6.7414	12.3801	3.37488
Tbc1d12	7.82163	6.73122	14.2511	7.94392	4.00807	0.718685	10.2829
Tbc1d14	9.23189	16.6001	36.2047	54.5357	50.3864	32.5704	45.0409
Tbc1d17	7.2248	16.7897	11.6096	8.96301	13.0279	28.7658	8.89313
Tbc1d25	2.71981	5.13735	2.09226	1.5831	2.05329	5.22794	2.34407
Tbk1	10.7245	9.30034	7.28537	4.31414	1.19191	5.44691	9.68347
Tcirg1	17.0068	2.39703	13.4343	9.82425	12.9526	246.683	6.98506
Tex264	19.0607	38.7293	28.8232	33.1564	39.3654	35.5257	25.1043
Tfeb	5.15356	1.11262	6.47624	25.7742	19.7319	37.3936	11.901
Ticam1	3.33689	0.593797	5.28693	1.38721	0.545184	45.1803	5.01545
Tigar	1.65706	1.91954	1.93682	1.84925	1.09381	1.48108	1.28399
Tlr2	0.154542	0.128118	3.25356	0.166583	0.118255	156.834	1.05579
Tlr9	0.1	0.1	2.59785	0.1	0.20876	81.4273	0.1
Tm9sf1	26.2359	10.7526	21.5695	14.3909	11.9204	24.0071	27.1049
Tmbim6	141.614	77.7654	270.324	211.76	221.958	425.425	167.6
Tmem39a	11.7557	3.55187	6.76088	5.4332	1.98397	5.83902	8.53165
Tmem41b	18.8666	8.66216	13.5367	19.0673	15.2001	6.42395	7.6472
Tmem59	109.436	89.4986	162.804	178.73	144.532	148.232	232.775
Tmem74	0.145408	0.729572	0.43275	0.537825	0.926747	0.1	0.1
Tmem150a	10.1436	7.72512	6.86294	7.53964	3.88655	7.92395	2.37233
Tmem150b	0.182867	0.518578	0.101647	0.125454	0.1	0.299965	0.104783
Tmem150c	0.524769	5.99008	2.01698	1.03656	3.21422	1.16982	0.213856
Tmem208	21.525	20.8565	35.0841	42.514	38.6287	33.0361	41.3482
Tnfaip3	5.01905	1.66272	7.74005	1.88598	0.342704	135.175	54.6556
Tollip	22.2296	32.4559	36.2253	36.8149	24.8473	49.7409	42.4196
Tomm7	13.951	17.3268	32.553	26.7838	23.6771	30.7921	58.5854
Tpcn1	32.4568	5.75435	6.83953	3.33867	2.63034	24.1055	23.3475
Tpcn2	4.68323	1.05976	2.07109	1.39124	0.293876	5.49375	3.59576
Trappc8	14.2456	9.29274	10.6808	10.6915	4.18228	3.34521	17.0614
Trem2	0.532757	1.10431	25.6961	2.03278	5.83016	864.015	0.14716
Trib3	0.185986	0.471533	0.1	0.503216	0.29764	0.408875	1.62528
Trim6	0.420906	0.1	0.1	0.1	0.1	0.1	0.513071
Trim8	30.6801	23.8739	23.6096	17.4684	11.8124	48.444	10.164
Trim12a	0.1	0.1	0.1	0.1	0.1	0.1	0.1
Trim12c	1.97646	0.1	0.181972	0.1	0.149273	0.677764	6.76066
Trim13	7.46444	4.43978	6.3207	12.6582	19.481	1.06525	10.7311
Trim17	0.349598	0.764526	0.143116	0.19772	0.264379	0.1	0.1
Trim21	1.98183	0.37868	1.52723	0.488109	0.204022	1.11515	1.89901
Trim30a	0.1	0.1	0.536431	0.1	0.1	2.57156	3.30518
Trim30b	0.1	0.1	0.1	0.1	0.1	0.173098	0.1
Trim30d	0.181756	0.1	0.205083	0.1	0.1	0.653843	0.1
Trim34a	0.871083	0.1	0.111634	0.1	0.1	0.768993	3.24629
Trim38	0.1	0.1	0.1	0.1	0.1	0.1	0.1
Trim58	0.1	0.1	0.1	0.1	0.1	0.1242	0.1
Trim65	1.23718	0.631827	0.776338	0.524336	0.546262	2.23507	0.83165
Trp53	12.9459	10.2735	11.5416	7.60083	2.56678	30.1428	29.7352
Trp53inp1	13.0584	12.8858	7.71744	5.95243	0.952573	0.874508	15.3577
Trp53inp2	56.6114	44.8161	26.7993	253.256	997.764	23.5054	19.7823
Tsc1	7.19344	7.85399	5.39274	5.28597	2.1092	3.13298	1.74608
Tsc2	13.5855	13.6127	19.0992	15.9611	12.1863	12.5638	7.1932
Ubqln1	22.1554	38.2758	43.217	59.6043	41.1425	21.4884	35.2126
Ubqln2	19.9901	80.7584	33.1764	16.4033	9.74305	6.38814	7.39
Ubqln4	9.83552	20.8026	19.1803	14.8453	9.75368	12.0707	6.30473
Ubxn2a	3.20854	7.2439	4.17799	2.9507	1.95034	0.803982	13.8452
Ubxn2b	3.04852	2.9882	4.5569	2.37519	0.634564	0.32121	0.500892
Ubxn6	14.262	35.0058	26.0009	22.3161	27.9305	33.758	49.7521
Ulk1	10.6055	30.8551	9.87953	8.63427	4.25704	16.1174	14.0176
Ulk2	12.2738	21.2189	20.9088	23.8591	15.2868	13.9663	9.2541
Ulk3	8.49355	3.20221	3.85369	5.95034	0.660934	2.86532	0.878124
Umod	0.1	0.1	0.1	0.1	0.1	0.1	0.1
Usp10	11.0977	12.922	14.9058	9.44467	4.68309	9.06486	8.40769
Usp13	1.00806	2.72769	2.45982	1.29908	0.404813	0.169877	0.1
Usp30	9.24965	9.65512	9.75418	23.0934	33.8194	8.79564	5.58968
Usp33	19.4399	18.3389	16.9835	13.218	4.48262	3.23882	11.2584
Usp36	9.24815	10.8739	5.05553	9.56732	3.25324	6.28321	4.54787
Uvrag	3.03097	8.84981	8.57868	12.6274	4.98989	16.1618	17.8082
Vamp8	3.86783	2.77853	5.92536	1.04964	1.97781	155.028	64.0355
Vcp	20.9367	28.4897	32.0458	32.0657	17.4641	19.0846	31.8963
Vdac1	75.0176	147.286	91.6752	65.8919	44.8956	44.43	72.2018
Vmp1	20.3325	14.8958	24.9952	54.835	95.8166	24.439	40.2933
Vps4a	17.4306	29.9115	31.576	30.534	26.844	13.859	24.2148
Vps4b	10.6255	8.90104	8.45169	7.83061	4.09925	7.34054	13.6241
Vps11	13.6623	12.9854	16.1865	14.8782	9.82109	33.1017	12.5812
Vps13a	4.12786	2.33362	3.52444	1.79864	0.343971	0.308106	3.4555
Vps13b	3.89755	2.51378	4.06423	3.69693	1.23995	1.0689	3.65414
Vps13c	6.35471	2.52717	3.47236	2.38553	0.565595	1.10983	1.56049
Vps13d	9.86693	4.08285	5.16746	3.68834	1.52074	2.30266	6.41032
Vps16	14.8864	11.8118	15.4216	11.4257	7.79257	9.82776	10.5685
Vps18	9.44283	8.14121	7.07634	4.32198	3.22665	62.1782	8.9776
Vps33a	7.59227	16.8384	14.6123	14.9936	10.0473	26.5849	7.92513
Vps39	7.90879	8.89338	13.4733	12.1215	7.59061	11.5517	7.29413
Vps41	14.681	17.9908	25.6557	17.3047	11.6538	7.97799	13.384
Vps51	14.5371	18.2936	16.0796	12.7564	9.87854	22.444	10.318
Wac	14.6468	21.1986	21.0341	16.8704	4.52179	5.03843	19.2109
Washc1	6.88596	8.9385	10.0145	8.91926	6.47392	13.9976	7.93546
Wdfy3	9.74512	10.5335	10.5802	9.16906	4.31781	4.40803	4.73674
Wdfy4	0.1	0.1	0.818731	0.1	0.105894	15.6403	0.1
Wdr6	33.4575	101.472	36.4242	19.6317	4.95358	10.0057	11.3466
Wdr24	7.04697	6.79187	5.84919	4.6355	2.77712	4.97366	3.85063
Wdr41	7.81121	8.27312	15.1927	11.7164	8.29465	8.26367	3.8568
Wdr45	5.32649	11.9141	12.0819	8.89156	12.1534	5.89968	13.0144
Wdr45b	18.4631	22.7755	36.7741	34.9987	22.4269	42.9704	48.5333
Wdr81	5.30924	2.25752	4.65278	4.3744	2.89355	36.9808	1.18148
Wipi1	10.8448	1.86186	8.17014	11.3583	12.8038	2.28528	20.8648
Wipi2	14.4008	21.7011	17.9338	22.158	20.5005	7.65773	12.9137
Xbp1	20.7447	32.2594	36.2878	18.261	17.8689	89.6224	66.5563
Xpa	4.30886	7.58506	6.0911	6.18001	4.52219	2.13008	7.86893
Yod1	6.4863	4.0234	5.60105	3.20658	0.960292	0.34896	2.28506
Zc3h12a	0.679881	0.149842	3.78467	0.239114	0.444245	86.4046	2.33971
Zfyve1	10.4219	12.1752	9.27215	10.9679	14.2811	9.96394	10.3679
Zkscan3	14.9213	7.10708	11.5891	9.97369	3.36581	4.00513	7.98362
Zmpste24	34.232	7.42877	28.8391	18.7625	8.04554	8.96877	23.6617
